# TREX reveals proteins that bind to specific RNA regions in living cells

**DOI:** 10.1101/2023.06.30.547259

**Authors:** Martin Dodel, Giulia Guiducci, Maria Dermit, Sneha Krishnamurthy, Lovorka Stojic, Faraz K. Mardakheh

## Abstract

Different regions of RNA molecules can often engage in specific interactions with distinct RNA-binding proteins (RBPs), giving rise to diverse modalities of RNA regulation and function. However, there are currently no methods for unbiased identification of RBPs that interact with specific RNA regions in living cells under endogenous settings. Here, we introduce TREX (Targeted RNase H-mediated extraction of crosslinked RBPs), a highly sensitive approach for identifying proteins that directly bind to specific RNA regions in living cells. We demonstrate that TREX outperforms existing methods in identifying known interactors of *U1* snRNA, and reveals endogenous region-specific interactors of *NORAD* lncRNA. Using TREX, we generated a comprehensive region-by-region interactome for *45S* rRNA, uncovering both established and novel interactions that regulate ribosome biogenesis. With its applicability to any RNA in any cell-type, TREX is the first RNA-centric tool for unbiased positional mapping of endogenous RNA-protein interactions in living cells.
